# Promoters constrain evolution of expression levels of essential genes in *Escherichia coli*

**DOI:** 10.1101/2024.05.20.594948

**Authors:** Saburo Tsuru, Naoki Hatanaka, Chikara Furusawa

**Affiliations:** Universal Biology Institute, Graduate School of Science, The University of Tokyo, 7-3-1 Hongo, Bunkyo-ku, Tokyo 113-0033, Japan; Department of Physics, Graduate School of Science, The University of Tokyo, 7-3-1 Hongo, Bunkyo-ku, Tokyo 113-0033, Japan; Center for Biosystems Dynamics Research (BDR), RIKEN, 6-2-3 Furuedai, Suita, Osaka 565- 0874, Japan

## Abstract

Variability in expression levels in response to random genomic mutations varies among genes, influencing both the facilitation and constraint of phenotypic evolution in organisms. Despite its importance, both the underlying mechanisms and evolutionary origins of this variability remain largely unknown due to the mixed contributions of *cis*- and *trans*-acting elements. To address this issue, we focused on the mutational variability of *cis*-acting elements, that is, promoter regions, in *Escherichia coli*. Random mutations were introduced into the natural and synthetic promoters to generate mutant promoter libraries. By comparing the variance in promoter activity of these mutant libraries, we found no significant difference in mutational variability in promoter activity between promoter groups, suggesting the absence of a signature of natural selection for mutational robustness. In contrast, the promoters controlling essential genes exhibited a remarkable bias in mutational variability, with mutants displaying higher activities than the wild types being relatively rare compared to those with lower activities. Our evolutionary simulation on a rugged fitness landscape provided a rationale for this vulnerability. These findings suggest that past selection created non-uniform mutational variability in promoters biased toward lower activities of random mutants now constrain future evolution of downstream essential genes toward higher expression levels.
