## supplementary table for "Promoters constrain evolution of expression levels of essential genes in *Escherichia coli*"

### Sheet: Table S1
	Supplemental table S1
Order	Promoter Name	Category	Gene	Downstream essential genes	Length (bp)	GC Ratio	Sequence	Transcriptional Regulators	Number of activation	Number of inhibition	Expression level of WT	Expression level of MT	Log10 Fold Change	Compensated log10 Fold Change	SD of WT	SD of MT	Compensated SD of WT	Compensated SD of MT	MVprm
1	NPacpP	Ess	acpP	acpP	393	0.44	ggttgcattcctggcatccgacgaagcagcttacatcacgggtgaaactttgcatgtgaacggcgggatgtacatggtctgaccgcgatttgcacaaaatgctcatgttgcgcgcagtctgcgtggttatgagtaataattagtgcaaaatgatttgcgttattggggggtaaggcctcaaaataacgtaaaatcgtggtaagacctgccgggatttagttgcaaatttttcaacattttatacactacgaaaaccatcgcgaaagcgagttttgataggaaatttaagagtatgagcactatcgaagaacgcgttaagaaaattatcggcgaacagctgggcgttaagcaggaagaagttaccaacaatgcttctttcgttgaagacctggg	RpoD	1	0	3.97	3.89	-0.082	0.0410213	0.143778	0.620523	0.0355683	0.498427	0.462859
2	NPbtuB	Ess	btuB	murI	530	0.483	ggtcagaaaacggtgccatcatactttgcaaacgtaccactttttcggctaactgcgcttcatactgttctgttggaaggtgttcgggggtcatgatgtatcctgaaaaattaaagtacgcggcgattgtagggattgctcatcagatgtccagatcttgatgaattcctatttgtgagctacgtctggacagtaacttgttacaacctgtagcatccacttgccggtcctgtgagttaatagggaatccagtgcgaatctggagctgacgcgcagcggtaaggaaaggtgcgatgattgcgttatgcggacactgccattcggtgggaagtcatcatctcttagtatcttagatacccctccaagcccgaagacctgccggccaacgtcgcatctggt…	GadX;RpoD	1	1	2.46	2.36	-0.092	-0.134484	0.356879	0.498709	-0.00700396	0.119235	0.126239
3	NPcca	Ess	cca	cca	215	0.502	cttgctgctcggtctggtactgccgcacctgatcccaagccgcaaacgcaaagatcgctggatgaactaaatcgccttcttcgttgcactgtcttattattaggaattgtgtatttgacgaagggatgatggcgtgaagatttatctggtcggtggtgctgttcgggatgcattgttagggctaccggtcaaagacagagattgggtggtggtcg	RpoE	1	0	2.71	2.74	0.03	0.0159478	0.364846	0.465427	0.044225	0.149878	0.105653
4	NPcysS	Ess	cysS	cysS	348	0.44	gcggcagtagtccaggaagtttttaactgtttcaggtgctttatcgtcaaaagttttgatgacaatatcgccgtgattggtgtggaaagtaaccatttttgcatcctgttccgtttgattggtgcttcaacccagttcgggtcatatatagggtggtgttatagcataaccgcacgatcggatcatcacgcaatgtatgctgattcgcgcgggaaatatgggtattatacgcaactcaattacccacacatgtctaaacggaatcttcgatgctaaaaatcttcaatactctgacacgccaaaaagaggaatttaagcctattcacgccggggaagtcggcatgtacg	NA	NA	NA	3.11	2.96	-0.156	-0.126037	0.202474	0.388908	-0.0507644	0.109424	0.160188
5	NPdfp	Ess	dfp	dfp	274	0.467	agcagctcgacatccgttaaggcgctaataccaaacttcagcattttttcgcgcggcatcaacagctgtgaattgtttttcaccttcacctcctttgtggtgctcgcatcctgtcatagccgtttcgttaaatcgacggccagttttcaatcctggaaagcgcctcgcaaagtgaatctcaggtgaaggcacgacaacaaaagtattgtgataaaatcgccaacttctggtgtcaccctacaggaaaaatcatcatgagcctggccggtaaaaa	NA	NA	NA	2.51	2.4	-0.11	-0.146016	0.405459	0.492957	0.0504109	0.119407	0.0689956
6	NPfabZ	Ess	fabZ	fabZ;lpxA;lpxB;dnaE	283	0.442	aaccgctgcactggtgatgaacattgatgacatgagcaagcgtctgaaatcgcttgagcgcaaggttaatcaacaagactaacgttccatcttttgttcgccaaactttacggcctgtctcattcttacgattgcggcaggccgtgttattattgtcgtttcttatattttgacaggaagagtatcttgactactaacactcatactctgcagattgaagagattttagaacttctgccgcaccgtttcccgttcttactggtggatcgcgtgctggattttg	CpxR;GadE;RpoE	3	0	2.82	2.74	-0.084	-0.0858164	0.182486	0.383323	-0.119139	0.0675226	0.186662
7	NPfolA	Ess	folA	folA	355	0.476	gcagggaaccgaagaaggtaaacataccggcaacatggcggatgaaccggaaacgaaaccctcatcctaataaagagtgacgtaaatcacactttacagctaactgtttgtttttgtttcattgtaatgcggcgagtccagggagagagcgtggactcgccagcagaatataaaattttcctcaacatcatcctcgcaccagtcgacgacggtttacgctttacgtatagtggcgacaattttttttatcgggaaatctcaatgatcagtctgattgcggcgttagcggtagatcgcgttatcggcatggaaaacgccatgccgtggaacctgcctgccgatctcgcctggttta	IHF;TyrR;RpoD	3	0	3.65	3.46	-0.19	-0.101995	0.116439	0.353654	-0.0464342	0.158727	0.205161
8	NPfrr	Ess	frr	frr	452	0.471	tatgaacaaaccgggtgcgctgcgccgtgtggtaatgggtgaaaaagaagggactttaatcacggaataattcccgtgatggataaataagggtaagattccgcgtaagtatcgcgggggcgtaagtctggttataaggcgttattgttgcaggcagtttggtcacggccagcgcgcagcaaccggagcgtacaaaagtacgtgaggatggcgagcactgcccggggccaaaatggcaaataaaatagcctaataatccagacgattacccgtaatatgtttaatcagggctatacttagcacacttccactgtgtgtgactgtctggtctgactgagacaagttttcaaggattcgtaacgtgattagcgatatcagaaaagatgctgaagtacgcat…	RpoD	1	0	3.53	3.4	-0.129	-0.0543964	0.134549	0.324789	-0.048582	0.119849	0.168431
9	NPgmk	Ess	gmk	gmk	382	0.476	agaccgcccacacagatgattgccagcacaagatacctattaatatcgccatccatactttcatcatcacctccgctgtagatagtcaggcagatatacaacgtgatgaaagcaaagccgagtggcaaaaacggagtctgcgaggacgcttcctgaaaatcgtctttattgcagtgaatgacaggcaaatgcggaagcagctacgcaaaacgcaacaactttgcgcaaaaagtgtgagcaagggctacgtcacatggccgcgccgtgtataataagctcgtatgtaggctttatttcgctaatcacatacgaaagatactcatggctcaaggcacgctttatattgtttctgcccccagtggcgcgggtaaatccagcctga	RpoD	1	0	3.68	3.65	-0.039	0.0527185	0.232371	0.622483	0.0757792	0.459261	0.383482
10	NPhemH	Ess	hemH	hemH	404	0.507	caaagaagcagaagcgggtaataccaaatacgcgaaagttgacggcaccaagccggttgctgaagttcgcgctgatctggaaaaaatcctcggctaattcgaaagcgcgcacggacagtcccctcgccccctcggggagagggttagggtgaggggaacaggcccgcacaagcaaacttatcagcaatctcaggccggatattcattcggccttttacaaaaacctcaatctgcgctattcctttttctgatttgacctctcacagcaattagttcttcttcctcacttttccgctacaattatcaacaagttgaatcgataagaggcggtaatgcgtcagactaaaaccggtatcctgctggcaaacctgggtacgcccgatgcccccacacctgaag…	OxyR;RpoD	2	0	2.65	2.53	-0.116	-0.137237	0.376681	0.560167	0.0448625	0.208791	0.163929
11	NPlolC	Ess	lolC	lolC;lolD;lolE	441	0.442	ggtcagatgcggataaaaggtaatgaccgagtgataaatcaccaccagacaaatacataaccctttgatctggttaatccatagctctttttgtttcatcaggacaacacgctcttttttaatttacatgcggttgatcctgcgggttatgacccgaggtgtaatgggtatctgtctgtattggatgatttttcagattaagatcaggcggcaagattgatgataaaacatggcaatttagccgattgatttacgggggcttttcagattagccctgacgatcacttacagttcagacgtttacccatcttgctttcgcttatatactcgtgtctttgctacagcaaccagacggatttcatgtaccaacctgtcgctctatttattggcctgcgttac…	NA	NA	NA	2.49	2.52	0.034	-0.00498974	0.322771	0.517043	-0.0362125	0.163787	0.199999
12	NPlpxC	Ess	lpxC	lpxC	288	0.476	agccggttgctaaagtcgtgaatgacaatgcgccgcaaactgcgaaagagccggattatctggatatcccagcattcctgcgtaagcaagctgattaagaattgactggaatttgggtttcgaggctctttgtgctaaactggcccgccgaatgtatagtacacttcggttggataggtaatttggcgagataatacgatgatcaaacaaaggacacttaaacgtatcgttcaggcgacgggtgtcggtttacataccggcaagaaagtcaccctgacgttacgccct	LexA;MraZ;PdhR;RpoD	1	3	4.5	4.28	-0.22	-0.0391607	0.181753	0.443426	0.16269	0.387214	0.224524
13	NPmetG	Ess	metG	metG	248	0.431	cgcaaggcttctggtgatttggcctgggattgttcgttcatcccgactccttttttgtatagataaaccatcagctgatagtttacctgaagaatatagagaagtacttacttaacattttcccatttggtactatctaaccccttttcactattaagaagtaatgcctactatgactcaagtcgcgaagaaaattctggtgacgtgcgcactgccgtacgctaacggctcaatccacctcggccata	RpoD	1	0	3.6	3.45	-0.152	-0.0687983	0.145843	0.330816	-0.0243885	0.134936	0.159324
14	NPmviN	Ess	mviN	mviN	280	0.536	agacagttccgcaaaccgccggcgaacaggccgtgctggcgcaacgtatcgttgacaagatctggcgcgatgcgatgagtgaataaaccctgtaacatctggcggtagcaattcaccataatccaggtagactattcgcctctttcagcgcctgccttgcaggcgttttgcccgtgggtctggattagaacaccgatgaatttattaaaatcgctggccgccgtcagctcgatgaccatgttttcgcgtgtgcttggcttcgcacgagacgcaattgtcg	NA	NA	NA	2.29	2.3	0.011	-0.0492689	0.398966	0.496038	0.00659387	0.105565	0.0989713
15	NPrpsA	Ess	rpsA	rpsA	294	0.469	ggcagccgatgctttagtgttggattccaccaccttaagcattgagcaagtgattgaaaaagcgctacaatacgcgcgccagaaattggctctcgcataagcgaccgaatttgcagtacccccgttgcaatggaatgacagcgggtatgttaaacaaccccatccggcatggagccaggtggacgttaaatataaacctgaagattaaacatgactgaatcttttgctcaactctttgaagagtccttaaaagaaatcgaaacccgcccgggttctatcgttcgtggcgttgtt	RpoD	1	0	3.52	3.3	-0.219	-0.145054	0.185894	0.461939	0.00162623	0.240687	0.23906
16	NPskp	Ess	skp	lpxD;fabZ;lpxA;lpxB;dnaE	295	0.475	tgttctcctacgcccagccgttcaaaaagtacgatggagacaaggcagaacagttccagtttaacatcggtaaaacctggtaagtgttctccacaaaggaatgtagtggtagtgtagcgatgactttaggcgatcaatataagatcgccgggccacgcaaagaactgcaccctccggtgcaaatgggatggtaaggagtttattgtgaaaaagtggttattagctgcaggtctcggtttagcactggcaacttctgctcaggcggctgacaaaattgcaatcgtcaacatgggca	CpxR;GadE;RpoE	3	0	3.78	3.63	-0.151	-0.0483996	0.131155	0.418592	-0.00854684	0.253352	0.261898
17	NPtilS	Ess	tilS	tilS	238	0.542	ccatccgtgtcgatccatacacgcaaaaacgcttcaccttctttaacgatccggacgggctgccgttggaactgtatgagcagtaaggcttgtcatcgccgcatttgcccggtaacgtgccgggcattgctactgtaaaatcgcaccatcatgacactcacgctcaatagacaacttctcacctcacgccagattctggtggcctttagcggcgggcttgactccaccgttctgctgc	NA	NA	NA	1.8	1.95	0.15	0.036787	0.488515	0.591199	0.0145706	0.142582	0.128011
18	NPyidC	Ess	yidC	yidC	372	0.53	ccgacctcgataaccgtgctctctcggaagcgttggaaaaattatggcgccgccactgtcgcctggctcgcgggtcctgatagccctcattcgggtctatcaacgcctgattagtccgctactcgggccgcattgtcgtttcactccaacctgttcaagctacggaattgaggcattgcgcaggtttggagtgataaaaggcagttggttgacggtgaaacgcgtattaaaatgccaccctttacaccctggtggtgacgatcccgtcccgcccggaccatttgataccagagaacactaacgatggattcgcaacgcaatcttttagtcatcgctttgctgttcgtgtctttcatgatctggcaagcctgg	NA	NA	NA	3	2.85	-0.156	-0.138376	0.156731	0.399622	-0.114785	0.101773	0.216558
19	NPadd	Nes	add	NA	270	0.47	aggtcgtggttttgtccgtctcaatgccggctgcccacgttcgaaactggaaaaaggtgtggctggattaattaacgccatccgcgctgttcgttaaccccaattgcgcaacgtaaaaaatcgttgcgcaatcgtggatttttaccctgctttgtttttataatggtgcgcacttttatatccagaaaaagagtgcgaccatgattgataccaccctgccattaactgatatccatcgccaccttgatggcaacattcgtccccagacca	RbsR;RpoD	2	0	2.8	2.95	0.145	0.140528	0.401849	0.554788	0.0962216	0.27362	0.177398
20	NPbioB	Nes	bioB	NA	256	0.457	ataaaccggcagaggggaggtcatggatgtgtatgggtgccagatatggcgttggtcaaaggcaagatcgtccgttgtcataatcgacttgtaaaccaaattgaaaagatttaggtttacaagtctacaccgaattaacaacaaaaaacacgttttggagaagccccatggctcaccgcccacgctggacattgtcgcaagtcacagaattatttgaaaaaccgttgctggatctgctgtttgaagcgcagcaggt	BirA;RpoD	1	1	3.27	3.33	0.059	0.105823	0.251674	0.366016	0.0250883	0.149404	0.124316
21	NPclpX	Nes	clpX	NA	245	0.539	tgaacgtgataccgagcgcgatcgcttcctttccgcccctgaagcggtggaatacggtctggtcgattcgattctgacccatcgtaattgatgccagaggcgcaactgtgccgctatacttatccagggcggcacaacgctgtaagcggcttgcgcctgagaatggcatttgcgtcgtcgtgtgcggcacaaagaacaaagaagaggttttgacccatgacagataaacgcaaagatggctcagg	RpoE;RpoH;RpoD	3	0	3.68	3.46	-0.221	-0.129268	0.163585	0.373794	0.0068597	0.179741	0.172881
22	NPcrp	Nes	crp	NA	480	0.496	cctgagttgccgtccattaaaatctgatgaccagaggcggattcgcccagaaaagttaacccttcgacccacttcactcgcgcttgcatttttgctactccactgcgtcaattttcctgacagagtacgcgtactaaccaaatcgcgcaacggaaggcgacctgggtcatgctgaagcgagacaccaggagacacaaagcgaaagctatgctaaaacagtcaggatgctacagtaatacattgatgtactgcatgtatgcaaaggacgtcacattaccgtgcagtacagttgatagccccttcccaggtagcgggaagcatatttcggcaatccagagacagcggcgttatctggctctggagaaagcttataacagaggataaccgcgcatggtgctt…	Cra;Fis;RpoD;CRP	3	2	3.55	3.5	-0.052	0.0252967	0.131088	0.3931	-0.0484014	0.204852	0.253254
23	NPdapF	Nes	dapF	NA	566	0.481	tttaccgagcgagcatcctcacgctgacggaactaaaaaagacaacaaacaaaccacattgcgatagtgcataaagccatcctggcgcgaggtgccgatcacgaaactaccagcaaaacataaatccccacgagtaagcgttatactcgcagcatttcctcacttttcagacttcataaagagtcgctaaacgcttgcttttacgtcttctcctgcgatgatagaaagcagaaagcgatgaactttacaggcaatccataatgaaaaacgtgtttaaggcactcactgtattacttactctcttcagcctgacgggctgcggtctgaaaggtccgctctatttcccgcctgcagataaaaacgcaccgccgccgaccaaaccggtagagacgcaaacgc…	RpoD	1	0	3.23	3.09	-0.147	-0.103845	0.138738	0.433838	-0.0936996	0.176629	0.270328
24	NPdeoC	Nes	deoC	NA	433	0.45	ccagtgccagaaaatggcgcttctgctccgggctaagcactgggctggtgacaatttgctggcaacgttgttgcagtgcattttcatgagaagtgggcatcttcttttccttttatgccgaaggtgatgcgccattgtaagaagtttcgtgatgttcactttgatcctgatgcgtttgccaccactgacgcattcatttgaaagtgaattatttgaaccagatcgcattacagtgatgcaaacttgtaagtagatttccttaattgtgatgtgtatcgaagtgtgttgcggagtagatgttagaatactaacaaactcgcaaggtgaattttattggcgacaagccaggagaatgaaatgactgatctgaaagcaagcagcctgcgtgcactgaaattg…	CytR;DeoR;Fis;ModE;RpoD;CRP	3	4	3.09	3.09	-0.001	0.0261488	0.204532	0.44166	-0.0524096	0.18456	0.23697
25	NPdeoD	Nes	deoD	NA	222	0.473	ggctcactgggtcatcgtgaaaccttcgcggatatcggccagactctggcaaaatattttggtacttctgatatggaatatggcaaagccatgttctgatggatttgggcggagcgttgactccgcctttgttatgtcacaaaaaggataaaacaatggctaccccacacattaatgcagaaatgggcgatttcgctgacgtagttttgatgccaggcgacc	CytR;DeoR;Fis;ModE;RpoD;CRP	3	4	1.91	2.08	0.173	0.0709081	0.487483	0.588695	0.0315968	0.161923	0.130326
26	NPdkgA	Nes	dkgA	NA	368	0.5	acccaactgggcgaaaatcatgacattacgttggatgtcagccgccgtatatacgaagccgcccgctaagctttttacgcctcaaactttcgttttcgggcatttcgtccagacttaagttcacaacacctcaccggagcctgctccggtgagttcatataaaggaggaacgtatggctaatccaaccgttattaagctacaggatggcaatgtcatgccccagctgggactgggcgtctggcaagcaagtaatgaggaagtaatcaccgccattcaaaaagcgttagaagtgggttatcgctcgattgataccgccgcggcctacaagaacgaagaaggtgtcggcaaagccctgaaaaatgcctca	YqhC;RpoS;RpoD	3	0	3.08	3.03	-0.049	-0.0231452	0.230896	0.449388	-0.0283381	0.181927	0.210265
27	NPdnaJ	Nes	dnaJ	NA	254	0.433	ttctgcaaacaacgcgaaagatgacgatgttgtcgacgctgaatttgaagaagtcaaagacaaaaaataatcgccctataaacgggtaattatactgacacgggcgaaggggaatttcctctccgcccgtgcattcatctaggggcaatttaaaaaagatggctaagcaagattattacgagattttaggcgtttccaaaacagcggaagagcgtgaaatcagaaaggcctacaaacgcctggccatgaaatac	RpoH	1	0	1.68	1.76	0.077	-0.0498786	0.508492	0.582412	0.013442	0.100368	0.0869259
28	NPdnaK	Nes	dnaK	NA	523	0.423	tttatggtcgtttgcctgcgccgtgcagcacagcatcaggctaatcgccaggctggcggaaatcgtaaaaacggatttcataaggattctcttagtgggaagaggtagggggatgaatacccactagtttactgctgataaagagaagattcaggcacgtaatcttttctttttattacaattttttgatgaatgccttggctgcgattcattctttatatgaataaaattgctgtcaattttacgtcttgtcctgccatatcgcgaaatttctgcgcaaaagcacaaaaaatttttgcatctcccccttgatgacgtggtttacgaccccatttagtagtcaaccgcagtgagtgagtctgcaaaaaaatgaaattgggcagttgaaaccagacgttt…	RpoH	1	0	3.19	3.06	-0.125	-0.0873274	0.144999	0.322662	-0.0956828	0.0608962	0.156579
29	NPfhuA	Nes	fhuA	NA	393	0.435	gcaacagcaacctgctcagcaagagcagaaagacagcgacggtgtagccggttggatcaaggatatgtttggtagtaattaacatctaagcgtgaaataccggatggcgagttgccatccggtaaaataacatcccatctaagatattaaccctttcttttcatctggttgtttattaacccttcaggaacgctcagattgcgtaccgcttgcgaacccgccagcgtttcgaatattatcttatctttataataatcattctcgtttacgttatcattcactttacatcagagatataccaatggcgcgttccaaaactgctcagccaaaacactcactgcgtaaaatcgcagttgtagtagccacagcggttagcggcatgtctgtttatgc	Fur;RpoD	1	1	3.23	3.13	-0.105	-0.0620636	0.187189	0.464147	-0.0455636	0.213708	0.259271
30	NPftsK	Nes	ftsK	NA	294	0.469	gcgtcaatgacacacggacatacgttgttatggaagaagtcaagcagagtaatcgtctggttattaagacgcgctaacacggaacaggtgcaaaatcggcgtattttgattacactcctgttaatccatacagcaacagtactggggtaacctggtactgttgtccgttttagcatcgggcaggaaaagcctgtaacctggagagcctttcttgagccaggaatacattgaagacaaagaagtcacattgacaaagttaagtagcggccgccgccttctggaggcgttgctgat	LexA;RpoD	1	1	3.51	3.49	-0.024	0.049382	0.176036	0.312078	-0.00954588	0.122468	0.132014
31	NPgsk	Nes	gsk	NA	338	0.467	cggtaaatccggctgaagagtattcacaacggtcttcatttcagcagaaataaggtccagaacaggtagtttgttttccggcttcatacaaaaactcctttcaaattacgtcattgtaaggaaccactgccatgaaaatgcgatcccgcctgctgatattgaaactggctgcgtctcgcgcgctcccgtcagattgtgttaacattcgccgctcagttaaccacccgtaaaaacaaccatgaaatttcccggtaaacgtaaatccaaacattacttccccgtaaacgcacgcgatccgctgcttcagcaattccagccagaaaacgaaaccagcgctg	RpoD	1	0	3.2	3.07	-0.125	-0.0860947	0.189582	0.401824	-0.0495787	0.141621	0.1912
32	NPguaC	Nes	guaC	NA	384	0.427	agcaaacgcattggcaacggtactcttgccactgccaatgcctcccgttaaggcaactatatacctcataatttatattcccgggaattcatcatgattatcaaaacgttaaaaatgagtgcacgaaagcgaaattgatgaaacgttcgctcactatttaccaggtaaatttatgggattgtagcgtaaaaaaagacaatttcgcagtcttgcgccgcattgattagtgcgtatgatagcgtcactggagttgcgctcttacccttatagccattaaccccaggaatccgcacatgcgtattgaagaagatctgaagttaggttttaaagacgttctcatccgccctaaacgctccactcttaaaagccgttccgatgttgaac	NA	NA	NA	3.2	3.24	0.041	0.079365	0.321349	0.422129	0.0823631	0.190005	0.107642
33	NPhupA	Nes	hupA	NA	359	0.471	gctgagtgcgaagaacgcgatatcgagctgataaaaggccttagggcagacctgcgtgaggcgggtgagagcaatattggtataatttttcagcaataagaccagaaaacgtgatttaacgcctgatttgtcgtacctggagtcttccctttcgccccccgtctggtctacatttggggggcgaaaaaaagtggctatcggtgcgtgtatgcaggagagtgctattctggcatttccgtcgcactcgatgcttagcaagcgataaacacattgtaaggataacttatgaacaagactcaactgattgatgtaattgcagagaaagcagaactgtccaaaacccaggctaaagctgctct	CRP;Fis	2	0	3.28	3.36	0.078	0.125819	0.191541	0.412693	-0.0337913	0.200572	0.234363
34	NPkatE	Nes	katE	NA	329	0.453	cgtgcgtgggacatagctaataatctggcggttttgctggcggagcggtttcttcattactggcttcactaaacgcatattaaaaatcagaaaaactgtagtttagccgatttagcccctgtacgtcccgctttgcgtgtatttcataacaccgtttccagaatagtctccgaagcgggatctggctggtggtctatagttagagagttttttgaccaaaacagcggccctttcagtaataaattaaggagacgagttcaatgtcgcaacataacgaaaagaacccacatcagcaccagtcaccactacacgattccagcgaagcgaaa	Fis;Fur;RpoS	2	1	2.96	2.93	-0.031	-0.0181764	0.320363	0.428256	0.041551	0.144192	0.102641
35	NPlacZ	Nes	lacZ	NA	249	0.494	cacgacaggtttcccgactggaaagcgggcagtgagcgcaacgcaattaatgtgagttagctcactcattaggcaccccaggctttacactttatgcttccggctcgtatgttgtgtggaattgtgagcggataacaatttcacacaggaaacagctatgaccatgattacggattcactggccgtcgttttacaacgtcgtgactgggaaaaccctggcgttacccaacttaatcgccttgcagcaca	H-NS;LacI;MarA;RpoD;CRP	2	4	2.51	2.62	0.113	0.0766476	0.608226	0.644507	0.253376	0.30871	0.0553341
36	NPmoaA	Nes	moaA	NA	573	0.469	atgagagaacgcgtcccagtccatgccctccgccgagagcaacgacacgatcaagatcagccagcgtacgattgcgcatatagtttcctggagtcagattatccgcgctacagtagcgcaaattgcggggaaacagcaattaacctgccaatattgaggatacaaactattttcttctacctctaaaggacgatgcacgctatgcctccctgatgatgtatatcaaagtaaaaccgccattttcccttattctgtagcgaaatagcacgatcatgacgctatatacatgattacatagcgaaagtgtggatggtaaaaatctcatttacacgctagtatcggcataaccactaaacactctagcctctgcacctgggtcaactgatacggtgctttggc…	CueR;FNR;ModE	2	1	3.56	3.43	-0.129	-0.0504867	0.176942	0.440365	-0.00115099	0.240572	0.241723
37	NPnfo	Nes	nfo	NA	258	0.519	ctctgctgatggcactggtactgtttgcctggctgattgttggtggtggtgcgattaactatgtgattcaaagcgtcatcgcataaaccactacatcttgctcctgttaacccgctatcattaccgttttcctccagcgggtttaacaggagtcctcgcatgaaatacattggagcgcacgttagtgctgctggcggtctggcaaatgccgcaattcgcgccgccgaaatcgacgcaaccgcgtttgccttgttcacc	MarA;Rob;SoxS;RpoD	4	0	2.58	2.51	-0.07	-0.0993426	0.309945	0.46498	-0.0334616	0.109677	0.143139
38	NPpepN	Nes	pepN	NA	438	0.436	aaacacggcttgctgcatatgcaacttataagcatctgtatccagcaacgagtgcagaacaggagaagcgaattgtgtcataggtgcgcagtagcgtcctcgtacaggagcgtttagtacaataaacatcttcaggaactgctggagtataccttgtttcgcaatttattgaaccccgatcacaccatatgccacctttctggtcgatggcattacgcggtgtatgttataaaaatgtagcaataaaggcgtttgtacctgaaaagatgaagattctgcatagcgcgatttacgcaacaggaatagactgaacaccagactctataaaagatgctaaaggttatttatgactcaacagccacaagccaaataccgtcacgattatcgtgcgccggatta…	NA	NA	NA	2.97	2.95	-0.015	-0.0010337	0.190232	0.339846	-0.0874098	0.0597182	0.147128
39	NPpitA	Nes	pitA	NA	400	0.458	atcgatcagcagaacccggcgtcctgcctgacctgccagcgcagaacagaacatacccgccgcaccagcgcctataataatggcatcaaacctttccacgttgcgctcctcttagaaaaaacgggcgtgaattgtaaagattcctcagtggtcgcaccagcatcaatattactaaaaggaagtatttgcctgaattatataagataattattttttgagtgaaatccatacagggggcaaatcaaaaaaagtctatatttcactttgcccgcgccgcgaaagtcactgataatgcgccgcgttcatgtcctcaaaatggcgtaacgtcctatgctacatttgtttgctggcctggatttgcataccgggctgttattattgcttgcactggcttttgtgc	FNR	1	0	3.73	3.58	-0.152	-0.0546897	0.115695	0.357844	-0.0333579	0.183212	0.21657
40	NPrcsA	Nes	rcsA	NA	668	0.392	ctggcgttaccgctcattactctgctgctgacactgaatctggcattaggtttacttaatcgtatggccccgcaattatccatttttgttattggatttccattaactctgactgtcggcatctctttaatggcggcattaatgccgttaattgcacctttttgcgaacatttattcagtgaaatttttaatttgctggctgatattattagtgaattgccattaatataattccgtaacgtttatcatgttatcctaaggattatccgaaaaataatacctacgaacatcttccaggatactcctgcagcgaaatatttgttttaagctcactcacatatcgcaacatttactttactttaagacaattccaggcaaattatacaacactttacggga…	GadE;H-NS;RcsAB;RpoD	3	1	2.92	2.86	-0.059	-0.0504933	0.383883	0.508194	0.0978772	0.212269	0.114391
41	NPrimJ	Nes	rimJ	NA	373	0.442	gcacgaccagcatattatcgatgagcaggaaatatttacccaggttcctcgcctgcgacacgcgggacatttcccctcccgggaaataaaagatgagcactttctattctgcattgccgctaagacttttcccatcacttcggggacaatatttttttatcaaaacgtcgctttgatagagagtttttatcaaatatgtgaataatgcagaaaatggcattttggacttttcacagggtctggttgcgcaggtatagtaatacttacagcgtattaaagacgttacgggaaggagtaggtatagaatgtttggctatcgcagtaacgtgccaaaagtgcgcttaaccacagaccgactggtcgtgcgtctggt	NA	NA	NA	3.17	3.13	-0.046	-0.0103454	0.174757	0.353543	-0.0681684	0.102771	0.170939
42	NPrluC	Nes	rluC	NA	288	0.41	cggaaacggcctcattattccactgcaagccttgttatagcaagatgacttttaccatttatcacccgcttactcacagttttttcacttcttgctggtgattggtttaataaccatcaataaagtgatcacgcagtgaagtaataaggtgcaaaagtaaatataagcatagaaaaatgagtggcgcgaatcctgttggctaattagaatcgccaaccatgaaaacagagactccatccgtaaaaattgttgctatcaccgctgacgaagcggggcaacgtatcgata	NA	NA	NA	3.04	3.03	-0.009	0.0119431	0.239631	0.365962	-0.0262787	0.0984759	0.124755
43	NPrpmE	Nes	rpmE	NA	364	0.478	aaccgtcatgccttctggcagcagatagtcaaaggtacgaggaagcggaacgggcaaggcaacgtgggcaacgggcatagcatcatcctgacttgaaattcggtgggttagtatacacattgccgtagaagagtgcggatcagtttgcatacgctggttaatttctgtatgatttcgcgccttcgtacgaaatgatcgtattgaagctatacttttaacatcgcgtggtgtctggcgttagggctggaagagcgacgcggccttaaaccgaggttttcccatgaaaaaagatattcacccgaaatacgaagaaattactgctagctgctcttgcggtaacgtaatgaaaatccgctccaccgtt	RpoH	1	0	4	3.75	-0.25	-0.122756	0.247865	0.662015	0.145089	0.51712	0.372031
44	NPsanA	Nes	sanA	NA	303	0.558	atgcgccgttgattcagtgggatgccacctccgcaacgctgaaagctctcggctgtcacagtatcgaccgagtgcttctcgcttaagcctggtgccggatgcggcgtgaacgccttgtccggcttgccagccctctcctggtgtcgaaattcccggcaaacagtttgccgtttcttgcgcaaaaccagcgggtaaagtagcctgatggaaattttccttagatcgagtctcctgcatgttaaagcgcgtgttcctcagcctgttagtcctgatcggcttgctgctgttgactgtgctcggcct	NA	NA	NA	2.74	2.84	0.1	0.0888882	0.360975	0.403898	0.0454817	0.105227	0.0597453
45	NPserB	Nes	serB	NA	279	0.473	ctgcatcagcgccactaacaaggcaagacagaacaggacaatcactgcccgatgcagccggaatttcagttttgtgcgagccatcttccaccctttgaaaatttgagacttaatgttgccagaagcaatggatacaaggtagcctcatgcgttattttccctgcttcgaacgattttacaggagccttaatgcctaacattacctggtgcgacctgcctgaagatgtctctttatggccgggtctgcctctttcattaagtggtgatgaagtgatgcca	NA	NA	NA	2.49	2.59	0.101	0.0618657	0.331344	0.463837	-0.0276038	0.121895	0.149499
46	NPsppA	Nes	sppA	NA	307	0.472	agttgttcacccgttggcgcgggttcagccaagcgggaggcgctacggcgattgatcaatagttcgagtgcatccatttgattaactcctgtcgtgatatttattcacaaaattaacacgagagtggattttgttacagcacagtccgcaattcctgctgacaagtaccggttgggtcattacgataaccacatctattgcgcctgtgacaggtgtgaccttaagttgggagaatacatgcgaaccctttggcgatttattgccggattttttaaatggacgtggcgtctgctgaatttcgtccgtg	NA	NA	NA	2.37	2.4	0.026	-0.0255256	0.348333	0.455826	-0.0294475	0.0823588	0.111806
47	NPtatE	Nes	tatE	NA	299	0.492	gaacgtgtgcgtcaggtgcgcgcgcaactgcccgtcttaaacaaccgtcgctttgcgccgccgcaattattatgatgtttttttactcggcgcttgattcaccttgttacagattgctattgtgtgcgcgcgtcgaatgaccgttaatattctctggtttttaaggcgcgttctgttgccggttatatgtcaagaaggtatctatgggtgagattagtattaccaaactgctggtagttgcggcgctggtcgttctgctgtttgggactaagaagttacgtacgctgggcggagacctt	NA	NA	NA	3.41	3.34	-0.064	-0.0026956	0.134767	0.418935	-0.0688602	0.204462	0.273322
48	NPtonB	Nes	tonB	NA	298	0.423	cgggcacaactccttgttcgggaaagttgtaaagtacgttatttgaaagggcgaagatctgcaacggaaagatgatgtctttgttaaggccatgcataaagtaagggtaattacgccaaaaatgacattttcactgatcctgatcgtcttgccttattgaatatgattgctatttgcatttaaaatcgagacctggtttttctactgaaatgattatgacttcaatgacccttgatttacctcgccgcttcccctggccgacgttactttcggtctgcattcatggtgctgttgtggc	RpoD;Fur	2	1	4.03	3.91	-0.121	0.00911212	0.171844	0.443194	0.0744117	0.325315	0.250903
49	NPycaK	Nes	ycaK	NA	266	0.455	agcctaactcatcgcccgctgcacgaaagctttgattacgggccacggcaaagaaagtggcaaagtcagacatattcatccgcattagtgaaaatccttcattaactcatcctgaatcatcacgtttacaggattatgccgcctgcgtaaagtgcgctccagaacttaacgtggaggtaaaattatgcagtctgaacgtatttatttggtatgggcccatcctcgtcatgattcattgaccgcacatattgctgatgcgatccatc	NA	NA	NA	2.27	2.3	0.039	-0.0240723	0.435361	0.538761	0.0393412	0.149291	0.10995
50	NPycjM	Nes	ycjM	NA	352	0.452	gggcaagcaaaagagatccttagcgagatgggatatacccacgttgagaacgccggtggcctgaaagacatcgcaatgccgaaggtcaaaggttaaaagaattcaccatgagcggcgcttatgcgccgtttttttttctgtcacaccttatttacatccccatagattatttgcgtcagctcacaaatacgctttttccctggtaaaaaatgatttcctgcgtgactaaaacccttgtgctcaattgacagtttattttctgcggagtagtctctcgtttcatgggaccgctaccacggaaaggcaacatgaaacagaaaattacggattacctggacgaaatctacggtgg	NA	NA	NA	2.35	2.56	0.212	0.158623	0.553092	0.652353	0.171454	0.306527	0.135073
51	NPyfjP	Nes	yfjP	NA	675	0.431	aaccgcttcgttacgctggaaatgaaatatggccggatcatgctggatacggccaaaattattgatgagcaggacgttccgacacatatcctgagcaaactgacttttactttacgtaatcatcctgagtacctagaagcctctgttttgtctcccgatgatgtacgccaagtcctgtcaatggatttttgaaactcttctttctaaacgaaccagtatagaattcgcccttttggcatgatattaacttgtccaatatgatcaaatagcattaaccccccctcacaacgtcctgcatagggaacacgttttcccctgtgcacccacgactaaatttccccccctttaaacttctcaataatgtcaccaattttctggaaatcctatgatgcctttccc…	NA	NA	NA	2.12	2.31	0.186	0.107316	0.453502	0.573062	0.0327343	0.183719	0.150985
52	NPyhaH	Nes	yhaH	NA	464	0.442	ttccgcagccataagaccatcaaccctacggggattatttcaattggtccgtggcaggatctcgatgaaccgcatggacgagatgttcgcttcggttaaaaaaaggcaccttacgaggtgcctctgataattagctaagtgcatgttgttcatgtcggatgtggcatgaacgccttatctgacatacaaaacattgtacattcaatagattgcataacccgcgcagaccagataagcgtagcgcatctggcgattttgcgcttgtcatcagtcttagcgcgccttcacggcactttattaattccttgaacgaatatttactgccatttcattcacgtctattcttaatttgctgctttaaaaacaagtgattgagcaaaattgaggcaaaaatggact…	NA	NA	NA	2.51	2.67	0.157	0.120761	0.338799	0.494237	-0.0160808	0.165858	0.181938
53	NPyneJ	Nes	yneJ	NA	223	0.444	ccgtggcaggatttatcgaaattgcatgagttgccggagtaatggtcatcggggtatctcctttatgagtcatggtatgaagatacgcagatttactcttgctttaaaatgaataatattaagccacttattcacgaatcgagaatgctatggatctgacccaactggagatgttcaacgcggttgccgaagctggcagcataacccaggctgcagcaaaagt	NA	NA	NA	2.92	2.94	0.02	0.0292055	0.231436	0.396451	-0.0534523	0.114972	0.168424
54	NPynfM	Nes	ynfM	NA	291	0.423	gaaatattcaggcgggcagcggcgcgcccgaaatgcagctcttccgcaacagcaacaaagtaacgcagatgacgaagttcaatattcatatttaaaacatcttatttgagattattaatatattagacagaacaattcgattttcctaccctatgtataagcctgatctacaggcatatttagcaaggatttcaagtgagccgtactacaactgttgatggcgctccggcaagcgacactgacaagcaaagcatttctcagccaaatcaatttattaaacgcggtacgccg	NA	NA	NA	3.32	3.26	-0.059	-0.00681927	0.259084	0.397403	0.0405898	0.168989	0.128399
55	NPyodB	Nes	yodB	NA	476	0.391	atggaaaactggccaacgtattatccatatcagttgagtagcgaagaagtggtcgaggaaatgatgtctcattgagtattctcatgataacgcctcgatgccgctttagtaagttatcataactgccactggtccatccacaaacgccactgaacgcaagctagctacagacacgctcatcactatgacgtgtctgtatattaataagctaacccgcattgagttaaccaataacggattccatacacaatacggccaacagagaaagatacctgtgctcacgccattgcttatattggctggttacaatatgcactatcaattttttaaataacaaattattaaaaccacatctgtataaggaatttttaaggttcgtgggatagcttgactgtgaaa…	NA	NA	NA	2.74	2.71	-0.031	-0.0419898	0.217825	0.411586	-0.0982404	0.0903182	0.188559
56	NPypjD	Nes	ypjD	NA	284	0.493	cttcgcgcagcgtatcttttacgttgtcttcagtgaggcgtccacggccactgatattgcgcagcgtgcgcgacaaacgatcggttaaattatcaaacattgtctctcgcctggggtggaaacggttggccgcaatcgcgacacatcatcagtattttgccgcagtataacatgaaggcgtctttgttgttatgcaacggttggagcagcgttcacctgacgctatactgcttctctttcttattgctcaaactgtcgacatcactatgcccgtttttgctctg	NA	NA	NA	2.3	2.39	0.09	0.0311647	0.408741	0.434249	0.0183079	0.0590782	0.0407702
57	SP1	Syn	NA	NA	200	0.45	gcctctccatgaggatgtactttgtctcattttccctagatgcgatctccagagttgtcgtttatttcattgggcccttgtgtgattgtttgagcgctctcagctacgatacagggtctttcagtcagttgtttgttgtcttttcaccctactccgagtgttatctgtgcttgtagtgctatattgtgctttccctgtgt	NA	NA	NA	3.39	3.43	0.041	0.100777	0.165322	0.372571	-0.0403928	0.1737	0.214093
58	SP2	Syn	NA	NA	92	0.391	gaagggcctcagtgcatatagttgctctgtatggacaaactagagggtagaggctcttatttctgatagtattcctaatattttttcgaatc	NA	NA	NA	3.05	3.05	-0.006	0.0176462	0.155309	0.254602	-0.107563	-0.00921608	0.0983468
59	SP3	Syn	NA	NA	144	0.486	gatgacattgtgcggagggcatgtcggaccgtacgttgagtttgacgctacatcgttgaaggtttagccatttgtggctacattttccatcagccagttcttgagaaacaactggaggctaacgcaaagatgtgatgacgtccg	NA	NA	NA	3.23	3.26	0.031	0.0728043	0.184642	0.296363	-0.0488659	0.0680123	0.116878
60	SP4	Syn	NA	NA	198	0.49	tatatcttcccggtggtgtcatggaggcccgtcatcatggtgtacgtgcagtatttgctcggtggttttgactagatgtcttctacttgacatgatcctaagtgtccgtactctgtgccgagtagtacgggggaatagcttgaaacaaggttaggctgccactggattctcgtttatgacggctcctgttcagaagac	NA	NA	NA	3.16	3.18	0.026	0.0600994	0.136297	0.361703	-0.109482	0.120278	0.229759
61	SP5	Syn	NA	NA	200	0.545	agcccggctacctcgctttttgtggcaatctaacatttgtggttttaatgtggttcaaggggtcgtcaaggggatgctctaggtggtcggtcgtggggacttccgcgctggctattaggtggatagttctcccttggccctttccggcggttgagaggactttcgctggcgccattgcgtgctacgtccactaatcgata	NA	NA	NA	2.75	2.78	0.034	0.0240016	0.221928	0.448277	-0.0928178	0.139321	0.232139
62	SP6	Syn	NA	NA	92	0.413	agtactgctcgtgtgagtcagtttacatctttttttgggtgctattgttctctttgggtaatagtgtatcttgagatcaacgactgcgcgtt	NA	NA	NA	4.15	4.12	-0.031	0.112142	0.106017	0.281196	0.0277461	0.197772	0.170026
63	SP7	Syn	NA	NA	200	0.395	ccacttaggaccttttggtgtgaaatttttattgtaggttgcttgtagccatgttctctatttggtgttatttttattcgcatcaagttgttttaattagacttccagcgtgtcatgactttgagggtcgggtagaggtgcgatttatttctgttcgttctcacctgtccgcacaattgtgtgttaagaattgagtacct	NA	NA	NA	4.05	4	-0.055	0.0773481	0.0944409	0.253349	0.000307235	0.149924	0.149616
64	SP8	Syn	NA	NA	127	0.488	ggcagtgtttgacgtgaaggtggtccgggtgtagcttattgtaatatgttttgtttaaacgtgctcgggccttttgcgtcactcaatcagtgctgtaatgctccccggttctggtttttttgcgcgg	NA	NA	NA	4.1	4.07	-0.035	0.102209	0.114585	0.300986	0.0283383	0.208782	0.180444
65	SP9	Syn	NA	NA	200	0.45	tggggtggcaaactcgcctgggaggccaatttgagattttggattatatccttcctttcttttctggctaactctcggccccgtgtagatctcgcatgtactagtagaattttttctggttcggatggatacttgtagtatattcctatactccgaagaattcgagctgatgtggtgttctcacctcttctctaaggctc	NA	NA	NA	3.93	3.81	-0.115	0.00368886	0.144867	0.293645	0.0295552	0.158922	0.129367
66	SP10	Syn	NA	NA	102	0.402	agtactgctccatctgtgaagttttagagcgcaggccagaggcgttattaaatttcattatattctttgtcgtcttcgtgctactataagttttattcgccc	NA	NA	NA	4.23	4.22	-0.008	0.14323	0.106306	0.296852	0.0416737	0.230826	0.189152
67	SP11	Syn	NA	NA	200	0.495	cctggtttgcccaatctgttgtgtatgtctttttctgagtatcctctaacatagattgttggaggcttccgtggcacgctgagcggttgggggttttcagtgactccttttctcttgctttgtcttacttctggtggggttgccgtccaacgctgttgttctctgtctccaccctgtggcttgagtttttactgggtcct	NA	NA	NA	2.95	2.8	-0.154	-0.14218	0.357266	0.438717	0.0767242	0.132187	0.0554625
68	SP12	Syn	NA	NA	88	0.398	agtactgctcgtctttgtatgttgactatattagttattgggttaccgtgttttctgtcttttggattccttccgtcggtttgcattg	NA	NA	NA	3.03	3.08	0.044	0.0643706	0.196822	0.300522	-0.0698395	0.0412139	0.111053
69	SP13	Syn	NA	NA	137	0.365	ttttgagggaaagtacgttttttatgtcggccttattcttagtggttgttgctctgtttattgacgttccaattttatcggtttgtgccttaacgtatgcgctatagatgtttttgagtggaattaattatgggctt	NA	NA	NA	1.93	2.22	0.287	0.188071	0.487893	0.528558	0.0358074	0.124945	0.0891375
70	SP14	Syn	NA	NA	89	0.483	atttgttccctgctgtggtgactgttagtttgtcttccgttatggtctcgtgttaccctcggggttgctatgaaactttcgctgggaag	NA	NA	NA	3.72	3.81	0.09	0.186163	0.118007	0.353729	-0.0328644	0.218123	0.250988
71	SP15	Syn	NA	NA	97	0.423	agtactgctctatgaggttcatgacttgaggagtttcttcttagttacgtctagtttgatggctatagtcttattgctggctggtagatgttagccc	NA	NA	NA	2.37	2.44	0.069	0.0172364	0.443176	0.508987	0.0648955	0.14229	0.0773949
72	SP16	Syn	NA	NA	73	0.466	ttgttcactctaggatttcccaactagcttattgttagggtacttgtgctcttcgtttcgagcggcgggtttc	NA	NA	NA	2.36	2.25	-0.111	-0.1628	0.380627	0.496228	0.00104514	0.0979889	0.0969438

### Sheet: Table S2
	Supplemental table S2
	Promoter Name	Category	Isolates	Number of base-pair substitutions	Length (bp)	Mutation rate (1/kb)	Base-pair substitutions	Sequence
	NPftsK	Nes	Reference		294			GCGTCAATGACACACGGACATACGTTGTTATGGAAGAAGTCAAGCAGAGTAATCGTCTGGTTATTAAGACGCGCTAACACGGAACAGGTGCAAAATCGGCGTATTTTGATTACACTCCTGTTAATCCATACAGCAACAGTACTGGGGTAACCTGGTACTGTTGTCCGTTTTAGCATCGGGCAGGAAAAGCCTGTAACCTGGAGAGCCTTTCTTGAGCCAGGAATACATTGAAGACAAAGAAGTCACATTGACAAAGTTAAGTAGCGGCCGCCGCCTTCTGGAGGCGTTGCTGAT
	NPftsK	Nes	1	1	294	3.40136	C→T	GCGTCAATGACACACGGACATACGTTGTTATGGAAGAAGTCAAGCAGAGTAATCGTCTGGTTATTAAGACGCGCTAACACGGAACAGGTGCAAAATCGGCGTATTTTGATTATACTCCTGTTAATCCATACAGCAACAGTACTGGGGTAACCTGGTACTGTTGTCCGTTTTAGCATCGGGCAGGAAAAGCCTGTAACCTGGAGAGCCTTTCTTGAGCCAGGAATACATTGAAGACAAAGAAGTCACATTGACAAAGTTAAGTAGCGGCCGCCGCCTTCTGGAGGCGTTGCTGAT
	NPftsK	Nes	2	0	294	0		GCGTCAATGACACACGGACATACGTTGTTATGGAAGAAGTCAAGCAGAGTAATCGTCTGGTTATTAAGACGCGCTAACACGGAACAGGTGCAAAATCGGCGTATTTTGATTACACTCCTGTTAATCCATACAGCAACAGTACTGGGGTAACCTGGTACTGTTGTCCGTTTTAGCATCGGGCAGGAAAAGCCTGTAACCTGGAGAGCCTTTCTTGAGCCAGGAATACATTGAAGACAAAGAAGTCACATTGACAAAGTTAAGTAGCGGCCGCCGCCTTCTGGAGGCGTTGCTGAT
	NPftsK	Nes	3	2	294	6.80272	C→A;G→T	GCGTCAATGACACACGGACATACGTTGTTATGGAAGAAGTCAAGCAGAGTAATCGTCTGGTTATTAAGACGCGCTAACACGGAACAGGTGCAAAATCGGCGTATTTTGATTAAACTCCTGTTAATCCATACAGCAACAGTACTGGGGTAACCTGGTACTGTTGTCCGTTTTAGCATCGGGCAGGAAAAGCCTTTAACCTGGAGAGCCTTTCTTGAGCCAGGAATACATTGAAGACAAAGAAGTCACATTGACAAAGTTAAGTAGCGGCCGCCGCCTTCTGGAGGCGTTGCTGAT
	NPftsK	Nes	4	1	294	3.40136	C→T	GCGTTAATGACACACGGACATACGTTGTTATGGAAGAAGTCAAGCAGAGTAATCGTCTGGTTATTAAGACGCGCTAACACGGAACAGGTGCAAAATCGGCGTATTTTGATTACACTCCTGTTAATCCATACAGCAACAGTACTGGGGTAACCTGGTACTGTTGTCCGTTTTAGCATCGGGCAGGAAAAGCCTGTAACCTGGAGAGCCTTTCTTGAGCCAGGAATACATTGAAGACAAAGAAGTCACATTGACAAAGTTAAGTAGCGGCCGCCGCCTTCTGGAGGCGTTGCTGAT
	NPsanA	Nes	Reference		303			ATGCGCCGTTGATTCAGTGGGATGCCACCTCCGCAACGCTGAAAGCTCTCGGCTGTCACAGTATCGACCGAGTGCTTCTCGCTTAAGCCTGGTGCCGGATGCGGCGTGAACGCCTTGTCCGGCTTGCCAGCCCTCTCCTGGTGTCGAAATTCCCGGCAAACAGTTTGCCGTTTCTTGCGCAAAACCAGCGGGTAAAGTAGCCTGATGGAAATTTTCCTTAGATCGAGTCTCCTGCATGTTAAAGCGCGTGTTCCTCAGCCTGTTAGTCCTGATCGGCTTGCTGCTGTTGACTGTGCTCGGCCT
	NPsanA	Nes	1	2	303	6.60066	C→G;G→T	ATGCGCCGTTGATTCAGTGGGATGCCACCTCCGCAACGCTGAAAGCTCTCGGCTGTCAGAGTATCGACCGAGTGCTTCTCGCTTAAGCCTGGTGCCGTATGCGGCGTGAACGCCTTGTCCGGCTTGCCAGCCCTCTCCTGGTGTCGAAATTCCCGGCAAACAGTTTGCCGTTTCTTGCGCAAAACCAGCGGGTAAAGTAGCCTGATGGAAATTTTCCTTAGATCGAGTCTCCTGCATGTTAAAGCGCGTGTTCCTCAGCCTGTTAGTCCTGATCGGCTTGCTGCTGTTGACTGTGCTCGGCCT
	NPsanA	Nes	2	3	303	9.90099	G→A;T→A;T→A	ATGCGCCGTTGATTCAGTGGGATGCCACCTCCGCAACGCTGAAAGCTCTCGGCTGTCACAGTATCGACCGAGTGCTTCTCGCTTAAGCCTGGTGCCGGATGCGGCGTGAACGCCTTGTCCGGCTTGCCAGCCCTCTCCTGGTGTCGAAATTCCCGGCAAACAGTTTGCCGTTTCTTGCGCAAAACCAGCGGGTAAAGTAGCCTAATGGAAATTTTCCTTAGATCGAGTCTCCTGCATGTTAAAGCGCGTGTTCCTCAGCCTGTTAGACCTGATCGGCTTGCTGCTGTAGACTGTGCTCGGCCT
	NPsanA	Nes	3	1	303	3.30033	G→T	ATGCGCCGTTGATTCAGTGGGATGCCACCTCCGCAACGCTGAAAGCTCTCGGCTGTCACAGTATCGACCGAGTGCTTCTCGCTTAAGCCTGGTGCCGGATGCGGCGTGAACGCCTTGTCCGGCTTGCCAGCCCTCTCCTGGTGTCGAAATTCCCGTCAAACAGTTTGCCGTTTCTTGCGCAAAACCAGCGGGTAAAGTAGCCTGATGGAAATTTTCCTTAGATCGAGTCTCCTGCATGTTAAAGCGCGTGTTCCTCAGCCTGTTAGTCCTGATCGGCTTGCTGCTGTTGACTGTGCTCGGCCT
	NPsanA	Nes	4	1	303	3.30033	C→G	ATGCGCCGTTGATTCAGTGGGATGCCACCTCCGCAACGCTGAAAGCTCTCGGCTGTCACAGTATCGACCGAGTGCTTCTCGCTTAAGCCTGGTGCCGGATGCGGCGTGAACGCCTTGTCCGGCTTGCCAGCCCTCTCCTGGTGTCGAAATTCCCGGCAAACAGTTTGCCGTTTCTTGCGCAAAACCAGCGGGTAAAGTAGCCTGATGGAAATTTTCCTTAGATCGAGTGTCCTGCATGTTAAAGCGCGTGTTCCTCAGCCTGTTAGTCCTGATCGGCTTGCTGCTGTTGACTGTGCTCGGCCT
	NPguaC	Nes	Reference		384			AGCAAACGCATTGGCAACGGTACTCTTGCCACTGCCAATGCCTCCCGTTAAGGCAACTATATACCTCATAATTTATATTCCCGGGAATTCATCATGATTATCAAAACGTTAAAAATGAGTGCACGAAAGCGAAATTGATGAAACGTTCGCTCACTATTTACCAGGTAAATTTATGGGATTGTAGCGTAAAAAAAGACAATTTCGCAGTCTTGCGCCGCATTGATTAGTGCGTATGATAGCGTCACTGGAGTTGCGCTCTTACCCTTATAGCCATTAACCCCAGGAATCCGCACATGCGTATTGAAGAAGATCTGAAGTTAGGTTTTAAAGACGTTCTCATCCGCCCTAAACGCTCCACTCTTAAAAGCCGTTCCGATGTTGAAC
	NPguaC	Nes	1	2	384	5.20833	C→T;C→G	AGCAAACGCATTGGTAACGGTACTCTTGCCACTGCCAATGCCTCCCGTTAAGGCAACTATATACCTCATAATTTATATTCCCGGGAATTCATCATGATTATCAAAACGTTAAAAATGAGTGCACGAAAGCGAAATTGATGAAACGTTCGCTCACTATTTACGAGGTAAATTTATGGGATTGTAGCGTAAAAAAAGACAATTTCGCAGTCTTGCGCCGCATTGATTAGTGCGTATGATAGCGTCACTGGAGTTGCGCTCTTACCCTTATAGCCATTAACCCCAGGAATCCGCACATGCGTATTGAAGAAGATCTGAAGTTAGGTTTTAAAGACGTTCTCATCCGCCCTAAACGCTCCACTCTTAAAAGCCGTTCCGATGTTGAAC
	NPguaC	Nes	2	4	384	10.4167	T→A;T→A;A→G;C→A	AGCAAACGCATTGGCAACGGTACTCTTGCCACTGCCAATGCCTCCCGTTAAGGCAACTATATACCTCATAATTTATATTCCCGGGAATTCATCATGATTATCAAAACGTTAAAAATGAGTGCACGAAAGCGAAATTGATGAAACGTTCGCTCACTATTTACCAGGAAAATTTATGGGATTGTAGCGTAAAAAAAGACAAATTCGCAGTCTTGCGCCGCATTGATTAGTGCGTATGATAGCGTCACTGGAGTTGCGCTCTTACCCTTATAGCCATTAACCCCAGGAATCCGCACATGCGTATTGAAGAAGATCTGAAGTTAGGTTTTAAAGACGTTCTCATCCGCCCTAGACGCTCCACTCTTAAAAGCCGTTACGATGTTGAAC
	NPguaC	Nes	3	2	384	5.20833	G→A;A→C	AACAAACGCATTGGCAACGGTACTCTTGCCACTGCCAATGCCTCCCGTTAAGGCAACTATATACCTCATACTTTATATTCCCGGGAATTCATCATGATTATCAAAACGTTAAAAATGAGTGCACGAAAGCGAAATTGATGAAACGTTCGCTCACTATTTACCAGGTAAATTTATGGGATTGTAGCGTAAAAAAAGACAATTTCGCAGTCTTGCGCCGCATTGATTAGTGCGTATGATAGCGTCACTGGAGTTGCGCTCTTACCCTTATAGCCATTAACCCCAGGAATCCGCACATGCGTATTGAAGAAGATCTGAAGTTAGGTTTTAAAGACGTTCTCATCCGCCCTAAACGCTCCACTCTTAAAAGCCGTTCCGATGTTGAAC
	NPguaC	Nes	4	6	384	15.625	C→T;A→G;A→T;T→A;T→A;G→A	AGCAAACGCATTGGTAACGGTGCTCTTGCCACTGCCAATGCCTCCCGTTAAGGCAACTATATACCTCATAATTTATATTCCCGGGAATTCATCATGATTATCAAAACGTTAAAAATGAGTGCACGAAAGCGAAATTGATGAAACGTTCGCTCACTATTTACCAGGTAAATTTATGGGATTGTAGCGTAAAAAAAGACAATTTCGCTGTCTTGCGCCGCATTGATTAGTGCGTATGATAGCGTCACTGGAGTTGCGCTCTTACCCTTATAGCCATTAACCCCAGGAATCCGCACATGCGTATTGAAGAAGAACTGAAGTTAGGATTTAAAAACGTTCTCATCCGCCCTAAACGCTCCACTCTTAAAAGCCGTTCCGATGTTGAAC
	NPdfp	Ess	Reference		274			AGCAGCTCGACATCCGTTAAGGCGCTAATACCAAACTTCAGCATTTTTTCGCGCGGCATCAACAGCTGTGAATTGTTTTTCACCTTCACCTCCTTTGTGGTGCTCGCATCCTGTCATAGCCGTTTCGTTAAATCGACGGCCAGTTTTCAATCCTGGAAAGCGCCTCGCAAAGTGAATCTCAGGTGAAGGCACGACAACAAAAGTATTGTGATAAAATCGCCAACTTCTGGTGTCACCCTACAGGAAAAATCATCATGAGCCTGGCCGGTAAAAA
	NPdfp	Ess	1	3	274	10.9489	A→T;A→T;G→T	AGCAGCTCGACATCCGTTAAGGCGCTAATACCAAACTTCAGCATTTTTTCGCGCGGCATCAACAGCTGTGAATTGTTTTTCACCTTCACCTCCTTTGTGGTGCTCGCATCCTGTCATAGCCGTTTCGTTAATTCGACGGCCAGTTTTCAATCCTGGAAAGCGCCTCGCAAAGTGAATCTCAGGTGAAGGCACGACAACAAAAGTATTGTGATAAAATCGCCAACTTCTGGTGTCACCCTACTTGAAAAATCATCATGAGCCTGGCCGGTAAAAA
	NPdfp	Ess	2	1	274	3.64964	C→T	AGCAGCTCGACATCCGTTAAGGCGTTAATACCAAACTTCAGCATTTTTTCGCGCGGCATCAACAGCTGTGAATTGTTTTTCACCTTCACCTCCTTTGTGGTGCTCGCATCCTGTCATAGCCGTTTCGTTAAATCGACGGCCAGTTTTCAATCCTGGAAAGCGCCTCGCAAAGTGAATCTCAGGTGAAGGCACGACAACAAAAGTATTGTGATAAAATCGCCAACTTCTGGTGTCACCCTACAGGAAAAATCATCATGAGCCTGGCCGGTAAAAA
	NPdfp	Ess	3	0	274	0		AGCAGCTCGACATCCGTTAAGGCGCTAATACCAAACTTCAGCATTTTTTCGCGCGGCATCAACAGCTGTGAATTGTTTTTCACCTTCACCTCCTTTGTGGTGCTCGCATCCTGTCATAGCCGTTTCGTTAAATCGACGGCCAGTTTTCAATCCTGGAAAGCGCCTCGCAAAGTGAATCTCAGGTGAAGGCACGACAACAAAAGTATTGTGATAAAATCGCCAACTTCTGGTGTCACCCTACAGGAAAAATCATCATGAGCCTGGCCGGTAAAAA
	NPdfp	Ess	4	1	274	3.64964	G→T	AGCAGCTCGACATCCGTTAAGGCGCTAATACCAAACTTCAGCATTTTTTCGCGCGGCATCAACAGCTGTGAATTGTTTTTCACCTTCACCTCCTTTGTGGTGCTCGCATCCTGTCATAGCCGTTTCGTTAAATCGACGGCCATTTTTCAATCCTGGAAAGCGCCTCGCAAAGTGAATCTCAGGTGAAGGCACGACAACAAAAGTATTGTGATAAAATCGCCAACTTCTGGTGTCACCCTACAGGAAAAATCATCATGAGCCTGGCCGGTAAAAA
	NPmetG	Ess	Reference		248			CGCAAGGCTTCTGGTGATTTGGCCTGGGATTGTTCGTTCATCCCGACTCCTTTTTTGTATAGATAAACCATCAGCTGATAGTTTACCTGAAGAATATAGAGAAGTACTTACTTAACATTTTCCCATTTGGTACTATCTAACCCCTTTTCACTATTAAGAAGTAATGCCTACTATGACTCAAGTCGCGAAGAAAATTCTGGTGACGTGCGCACTGCCGTACGCTAACGGCTCAATCCACCTCGGCCATA
	NPmetG	Ess	1	3	248	12.0968	T→A;G→A;T→C	CGCAAGGCTTCAGGTGATTTGACCTGGGATTGTTCGTTCATCCCGACTCCTTTTTTGTATAGATAAACCATCAGCTGATAGTTTACCTGAAGAATATAGAGAAGTACTTACTTAACACTTTCCCATTTGGTACTATCTAACCCCTTTTCACTATTAAGAAGTAATGCCTACTATGACTCAAGTCGCGAAGAAAATTCTGGTGACGTGCGCACTGCCGTACGCTAACGGCTCAATCCACCTCGGCCATA
	NPmetG	Ess	2	3	248	12.0968	G→A;T→A;A→T	CGCAAGGCTTCTGGTAATTTGGCCTGGGATTGTTCGTTCATCCCGACTCCTATTTTGTATAGATAAACCATCAGCTGATAGTTTACCTGAAGAATATAGTGAAGTACTTACTTAACATTTTCCCATTTGGTACTATCTAACCCCTTTTCACTATTAAGAAGTAATGCCTACTATGACTCAAGTCGCGAAGAAAATTCTGGTGACGTGCGCACTGCCGTACGCTAACGGCTCAATCCACCTCGGCCATA
	NPmetG	Ess	3	4	247	16.129	G→A;C→A;C→T;C→A	CGCAAGGCTTCTGGTAATTTGGCCTGGGATTGTTCGTTAATCTCGACTCCTTTTTGTATAGATAAACCATCAGCTGATAGTTTACCTGAAGAATATAGAGAAGTACTTACTTAACATTTTCACATTTGGTACTATCTAACCCCTTTTCACTATTAAGAAGTAATGCCTACTATGACTCAAGTCGCGAAGAAAATTCTGGTGACGTGCGCACTGCCGTACGCTAACGGCTCAATCCACCTCGGCCATA
	NPcysS	Ess	Reference		348			GCGGCAGTAGTCCAGGAAGTTTTTAACTGTTTCAGGTGCTTTATCGTCAAAAGTTTTGATGACAATATCGCCGTGATTGGTGTGGAAAGTAACCATTTTTGCATCCTGTTCCGTTTGATTGGTGCTTCAACCCAGTTCGGGTCATATATAGGGTGGTGTTATAGCATAACCGCACGATCGGATCATCACGCAATGTATGCTGATTCGCGCGGGAAATATGGGTATTATACGCAACTCAATTACCCACACATGTCTAAACGGAATCTTCGATGCTAAAAATCTTCAATACTCTGACACGCCAAAAAGAGGAATTTAAGCCTATTCACGCCGGGGAAGTCGGCATGTACG
	NPcysS	Ess	1	2	348	5.74713	T→A;G→A	GCGGCAGTAGTCCAGGAAGTTTTTAACTGTTTCAGGTGCTTTATCGTCAAAAGTTTTGATGACAATATCGCCGTGAATGGTGTGGAAAGTAACCATTTTTGCATCCTGTTCCGTTTGATTGGTGCTTCAACCCAGTTCGGGTCATATATAGGGTGGTGTTATAGCATAACCGCACGATCGGATCATCACGCAATGTATGCTGATTCGCGCGGGAAATATGGGTATTATACGCAACTCAATTACCCACACATGTCTAAACGGAATCTTCGATGCTAAAAATCTTCAATACTCTGACACGCCAAAAAGAGGAATTTAAGCCTATTCACGCCGGGGAAGTCAGCATGTACG
	NPcysS	Ess	2	0	348	0		GCGGCAGTAGTCCAGGAAGTTTTTAACTGTTTCAGGTGCTTTATCGTCAAAAGTTTTGATGACAATATCGCCGTGATTGGTGTGGAAAGTAACCATTTTTGCATCCTGTTCCGTTTGATTGGTGCTTCAACCCAGTTCGGGTCATATATAGGGTGGTGTTATAGCATAACCGCACGATCGGATCATCACGCAATGTATGCTGATTCGCGCGGGAAATATGGGTATTATACGCAACTCAATTACCCACACATGTCTAAACGGAATCTTCGATGCTAAAAATCTTCAATACTCTGACACGCCAAAAAGAGGAATTTAAGCCTATTCACGCCGGGGAAGTCGGCATGTACG
	NPcysS	Ess	3	0	348	0		GCGGCAGTAGTCCAGGAAGTTTTTAACTGTTTCAGGTGCTTTATCGTCAAAAGTTTTGATGACAATATCGCCGTGATTGGTGTGGAAAGTAACCATTTTTGCATCCTGTTCCGTTTGATTGGTGCTTCAACCCAGTTCGGGTCATATATAGGGTGGTGTTATAGCATAACCGCACGATCGGATCATCACGCAATGTATGCTGATTCGCGCGGGAAATATGGGTATTATACGCAACTCAATTACCCACACATGTCTAAACGGAATCTTCGATGCTAAAAATCTTCAATACTCTGACACGCCAAAAAGAGGAATTTAAGCCTATTCACGCCGGGGAAGTCGGCATGTACG
	NPcysS	Ess	4	2	348	5.74713	G→A;T→A	GCGGCAGTAGTCCAGGAAGTTTTTAACTATTTCAGGTGCTTTATCGTCAAAAGTTATGATGACAATATCGCCGTGATTGGTGTGGAAAGTAACCATTTTTGCATCCTGTTCCGTTTGATTGGTGCTTCAACCCAGTTCGGGTCATATATAGGGTGGTGTTATAGCATAACCGCACGATCGGATCATCACGCAATGTATGCTGATTCGCGCGGGAAATATGGGTATTATACGCAACTCAATTACCCACACATGTCTAAACGGAATCTTCGATGCTAAAAATCTTCAATACTCTGACACGCCAAAAAGAGGAATTTAAGCCTATTCACGCCGGGGAAGTCGGCATGTACG
